# SFSWAP is a negative regulator of OGT intron detention and global pre-mRNA splicing

**DOI:** 10.1101/2024.10.14.618288

**Authors:** Ashwin Govindan, Nicholas K. Conrad

## Abstract

O-GlcNAcylation is the reversible post-translational addition of β-N-acetylglucosamine to serine and threonine residues of nuclear and cytoplasmic proteins. It plays an important role in several cellular processes through the modification of thousands of protein substrates. O-GlcNAcylation in humans is mediated by a single essential enzyme, O-GlcNAc transferase (OGT). OGT, together with the sole O-GlcNAcase OGA, form an intricate feedback loop to maintain O-GlcNAc homeostasis in response to changes in cellular O-GlcNAc using a dynamic mechanism involving nuclear retention of its fourth intron. However, the molecular mechanism of this dynamic regulation remains unclear. Using an O-GlcNAc responsive GFP reporter cell line, we identify SFSWAP, a poorly characterized splicing factor, as a trans-acting factor regulating OGT intron detention. We show that SFSWAP is a global regulator of retained intron splicing and exon skipping that primarily acts as a negative regulator of splicing. In contrast, knockdown of SFSWAP leads to reduced inclusion of a ‘decoy exon’ present in the OGT retained intron which may mediate its role in OGT intron detention. Global analysis of decoy exon inclusion in SFSWAP and UPF1 double knockdown cells indicate altered patterns of decoy exon usage. Together, these data indicate a role for SFSWAP as a global negative regulator of pre-mRNA splicing and positive regulator of intron retention.
