## Supplementary table 6 for "SFSWAP is a negative regulator of OGT intron detention and global pre-mRNA splicing": alt3and5prime.tsv

module_id	gene_id	gene_name	seqid	strand	lsv_id	event_id	complex	denovo	reference_exon_coord	spliced_with	spliced_with_coord	junction_name	junction_coord	event_non_changing	event_changing	junction_changing	NT_median_psi	SW_median_psi	SW-NT_median_dpsi	SW-NT_probability_changing	SW-NT_probability_non_changing
ENSG00000236953.1_1	ENSG00000236953.1	ZDHHC20-IT1	chr13	-	ENSG00000236953.1:s:21377583-21377874	ENSG00000236953.1_1_A3A5_1	False	True	21377667-21377874	E2	21376977-21377542	E1_E2_J1	21377542-21377583	False	False	True	4.105e-01	3.435e-01	-2.759e-02	8.400e-01	1.595e-01
ENSG00000236953.1_1	ENSG00000236953.1	ZDHHC20-IT1	chr13	-	ENSG00000236953.1:s:21377583-21377874	ENSG00000236953.1_1_A3A5_1	False	True	21377667-21377874	E2	21376977-21377542	E1_E2_J2	21377500-21377667	False	False	True	5.797e-01	6.528e-01	4.101e-02	8.548e-01	1.282e-01
ENSG00000236953.1_1	ENSG00000236953.1	ZDHHC20-IT1	chr13	-		ENSG00000236953.1_1_A3A5_1	False	True	21376977-21377542	E1	21377667-21377874	E2_E1_J1	21377542-21377583	False	False
ENSG00000236953.1_1	ENSG00000236953.1	ZDHHC20-IT1	chr13	-		ENSG00000236953.1_1_A3A5_1	False	True	21376977-21377542	E1	21377667-21377874	E2_E1_J2	21377500-21377667	False	False
ENSG00000141076.18_2	ENSG00000141076.18	UTP4	chr16	+	ENSG00000141076.18:s:69167075-69167842	ENSG00000141076.18_2_A3A5_1	False	True	69167075-69167185	E2	69168882-69169038	E1_E2_J1	69167123-69168882	False	False	True	5.930e-02	4.946e-02	-6.850e-03	7.124e-01	7.026e-01
ENSG00000141076.18_2	ENSG00000141076.18	UTP4	chr16	+	ENSG00000141076.18:s:69167075-69167842	ENSG00000141076.18_2_A3A5_1	False	False	69167075-69167185	E2	69168882-69169038	E1_E2_J2	69167185-69168821	False	False	True	9.400e-01	9.491e-01	6.191e-03	7.071e-01	7.115e-01
ENSG00000141076.18_2	ENSG00000141076.18	UTP4	chr16	+	ENSG00000141076.18:t:69168821-69169038	ENSG00000141076.18_2_A3A5_1	False	True	69168882-69169038	E1	69167075-69167185	E2_E1_J1	69167123-69168882	False	False	True	5.901e-02	4.924e-02	-6.901e-03	7.134e-01	7.011e-01
ENSG00000141076.18_2	ENSG00000141076.18	UTP4	chr16	+	ENSG00000141076.18:t:69168821-69169038	ENSG00000141076.18_2_A3A5_1	False	False	69168882-69169038	E1	69167075-69167185	E2_E1_J2	69167185-69168821	False	False	True	9.357e-01	9.441e-01	5.164e-03	6.910e-01	7.422e-01
ENSG00000169710.9_4	ENSG00000169710.9	FASN	chr17	-	ENSG00000169710.9:s:82081940-82082160	ENSG00000169710.9_4_A3A5_1	False	True	82082009-82082160	E2	82081601-82081881	E1_E2_J1	82081881-82081940	False	False	True	7.297e-02	5.283e-02	-1.695e-02	7.373e-01	6.578e-01
ENSG00000169710.9_4	ENSG00000169710.9	FASN	chr17	-	ENSG00000169710.9:s:82081940-82082160	ENSG00000169710.9_4_A3A5_1	False	False	82082009-82082160	E2	82081601-82081881	E1_E2_J2	82081843-82082009	False	False	True	9.270e-01	9.472e-01	1.695e-02	7.373e-01	6.578e-01
ENSG00000169710.9_4	ENSG00000169710.9	FASN	chr17	-		ENSG00000169710.9_4_A3A5_1	False	True	82081601-82081881	E1	82082009-82082160	E2_E1_J1	82081881-82081940	False	False
ENSG00000169710.9_4	ENSG00000169710.9	FASN	chr17	-		ENSG00000169710.9_4_A3A5_1	False	False	82081601-82081881	E1	82082009-82082160	E2_E1_J2	82081843-82082009	False	False
ENSG00000170919.16_2	ENSG00000170919.16	TPT1-AS1	chr13	+	ENSG00000170919.16:s:45374934-45377215	ENSG00000170919.16_2_A3A5_1	False	False	45374934-45377215	E2	45378611-45378671	E1_E2_J1	45377154-45378611	False	False	True	2.436e-01	2.897e-01	3.773e-02	8.267e-01	1.866e-01
ENSG00000170919.16_2	ENSG00000170919.16	TPT1-AS1	chr13	+	ENSG00000170919.16:s:45374934-45377215	ENSG00000170919.16_2_A3A5_1	False	False	45374934-45377215	E2	45378611-45378671	E1_E2_J2	45377215-45378530	False	False	True	7.503e-01	6.943e-01	-4.554e-02	8.296e-01	1.721e-01
ENSG00000170919.16_2	ENSG00000170919.16	TPT1-AS1	chr13	+	ENSG00000170919.16:t:45378530-45378671	ENSG00000170919.16_2_A3A5_1	False	False	45378611-45378671	E1	45374934-45377215	E2_E1_J1	45377154-45378611	False	False	True	2.450e-01	2.931e-01	4.013e-02	8.273e-01	1.820e-01
ENSG00000170919.16_2	ENSG00000170919.16	TPT1-AS1	chr13	+	ENSG00000170919.16:t:45378530-45378671	ENSG00000170919.16_2_A3A5_1	False	False	45378611-45378671	E1	45374934-45377215	E2_E1_J2	45377215-45378530	False	False	True	7.516e-01	7.028e-01	-4.031e-02	8.274e-01	1.815e-01
ENSG00000143515.20_2	ENSG00000143515.20	ATP8B2	chr1	+	ENSG00000143515.20:s:154343893-154344057	ENSG00000143515.20_2_A3A5_1	False	True	154343893-154344057	E2	154344122-154344254	E1_E2_J1	154344039-154344122	False	False	True	8.205e-02	1.601e-01	6.455e-02	9.175e-01	1.757e-01
ENSG00000143515.20_2	ENSG00000143515.20	ATP8B2	chr1	+	ENSG00000143515.20:s:154343893-154344057	ENSG00000143515.20_2_A3A5_1	False	False	154343893-154344057	E2	154344122-154344254	E1_E2_J2	154344057-154344143	False	False	True	9.180e-01	8.399e-01	-6.455e-02	9.175e-01	1.757e-01
ENSG00000143515.20_2	ENSG00000143515.20	ATP8B2	chr1	+		ENSG00000143515.20_2_A3A5_1	False	True	154344122-154344254	E1	154343893-154344057	E2_E1_J1	154344039-154344122	False	False
ENSG00000143515.20_2	ENSG00000143515.20	ATP8B2	chr1	+		ENSG00000143515.20_2_A3A5_1	False	False	154344122-154344254	E1	154343893-154344057	E2_E1_J2	154344057-154344143	False	False
ENSG00000174177.13_3	ENSG00000174177.13	CTU2	chr16	+	ENSG00000174177.13:s:88712622-88713041	ENSG00000174177.13_3_A3A5_1	False	False	88712622-88713041	E2	88713312-88713447	E1_E2_J1	88712905-88713312	False	False	True	8.395e-01	9.420e-01	9.374e-02	9.789e-01	8.771e-02
ENSG00000174177.13_3	ENSG00000174177.13	CTU2	chr16	+	ENSG00000174177.13:s:88712622-88713041	ENSG00000174177.13_3_A3A5_1	False	True	88712622-88713041	E2	88713312-88713447	E1_E2_J2	88713041-88713166	False	False	True	1.605e-01	5.795e-02	-9.374e-02	9.789e-01	8.771e-02
ENSG00000174177.13_3	ENSG00000174177.13	CTU2	chr16	+		ENSG00000174177.13_3_A3A5_1	False	False	88713312-88713447	E1	88712622-88713041	E2_E1_J1	88712905-88713312	False	False
ENSG00000174177.13_3	ENSG00000174177.13	CTU2	chr16	+		ENSG00000174177.13_3_A3A5_1	False	True	88713312-88713447	E1	88712622-88713041	E2_E1_J2	88713041-88713166	False	False
ENSG00000186787.10_1	ENSG00000186787.10	SPIN2B	chrX	-	ENSG00000186787.10:s:57121238-57121548	ENSG00000186787.10_1_A3A5_1	False	False	57121238-57121548	E2	57120405-57120634	E1_E2_J1	57120634-57121293	False	False	True	1.734e-01	1.374e-01	-1.516e-02	8.117e-01	2.642e-01
ENSG00000186787.10_1	ENSG00000186787.10	SPIN2B	chrX	-	ENSG00000186787.10:s:57121238-57121548	ENSG00000186787.10_1_A3A5_1	False	False	57121238-57121548	E2	57120405-57120634	E1_E2_J2	57120631-57121238	False	False	True	8.266e-01	8.626e-01	1.516e-02	8.117e-01	2.642e-01
ENSG00000186787.10_1	ENSG00000186787.10	SPIN2B	chrX	-		ENSG00000186787.10_1_A3A5_1	False	False	57120405-57120634	E1	57121238-57121548	E2_E1_J1	57120634-57121293	False	False
ENSG00000186787.10_1	ENSG00000186787.10	SPIN2B	chrX	-		ENSG00000186787.10_1_A3A5_1	False	False	57120405-57120634	E1	57121238-57121548	E2_E1_J2	57120631-57121238	False	False
ENSG00000145022.5_1	ENSG00000145022.5	TCTA	chr3	+	ENSG00000145022.5:s:49412212-49412802	ENSG00000145022.5_1_A3A5_1	False	False	49412212-49412802	E2	49413056-49413426	E1_E2_J1	49412640-49413056	False	False	True	8.611e-01	8.207e-01	-2.957e-02	8.117e-01	2.228e-01
ENSG00000145022.5_1	ENSG00000145022.5	TCTA	chr3	+	ENSG00000145022.5:s:49412212-49412802	ENSG00000145022.5_1_A3A5_1	False	False	49412212-49412802	E2	49413056-49413426	E1_E2_J2	49412802-49412933	False	False	True	9.533e-02	1.044e-01	3.418e-03	7.777e-01	3.997e-01
ENSG00000145022.5_1	ENSG00000145022.5	TCTA	chr3	+		ENSG00000145022.5_1_A3A5_1	False	False	49413056-49413426	E1	49412212-49412802	E2_E1_J1	49412640-49413056	False	False
ENSG00000145022.5_1	ENSG00000145022.5	TCTA	chr3	+		ENSG00000145022.5_1_A3A5_1	False	False	49413056-49413426	E1	49412212-49412802	E2_E1_J2	49412802-49412933	False	False
