## Supplementary table 6 for "SFSWAP is a negative regulator of OGT intron detention and global pre-mRNA splicing": multi_exon_spanning.tsv

module_id	gene_id	gene_name	seqid	strand	lsv_id	event_id	complex	junction_name	junction_coord	denovo	intron	reference_exon_coord	spliced_with_coord	exons_skipped_coords	num_skipped_exons	event_non_changing	event_changing	junction_changing	NT_median_psi	SW_median_psi	SW-NT_median_dpsi	SW-NT_probability_changing	SW-NT_probability_non_changing
