## Supplementary table 6 for "SFSWAP is a negative regulator of OGT intron detention and global pre-mRNA splicing": mutually_exclusive.tsv

module_id	gene_id	gene_name	seqid	strand	lsv_id	event_id	complex	denovo	reference_exon_coord	spliced_with	spliced_with_coord	junction_name	junction_coord	event_non_changing	event_changing	junction_changing	NT_median_psi	SW_median_psi	SW-NT_median_dpsi	SW-NT_probability_changing	SW-NT_probability_non_changing
ENSG00000162601.11_4	ENSG00000162601.11	MYSM1	chr1	-	ENSG00000162601.11:s:58668984-58669038	ENSG00000162601.11_4_mxe_1	False	False	58668984-58669038	A1	58668632-58668682	C1_A1	58668682-58668984	False	True	True	8.138e-01	6.434e-01	-1.331e-01	9.386e-01	3.811e-02
ENSG00000162601.11_4	ENSG00000162601.11	MYSM1	chr1	-	ENSG00000162601.11:s:58668984-58669038	ENSG00000162601.11_4_mxe_1	False	False	58668984-58669038	A2	58668430-58668566	C1_A2	58668566-58668984	False	True	True	1.862e-01	3.566e-01	1.331e-01	9.386e-01	3.811e-02
ENSG00000162601.11_4	ENSG00000162601.11	MYSM1	chr1	-	ENSG00000162601.11:t:58667847-58667921	ENSG00000162601.11_4_mxe_1	False	False	58667847-58667921	A1	58668632-58668682	C2_A1	58667921-58668430	False	True	True	2.204e-01	3.727e-01	1.431e-01	9.636e-01	2.986e-02
ENSG00000162601.11_4	ENSG00000162601.11	MYSM1	chr1	-	ENSG00000162601.11:t:58667847-58667921	ENSG00000162601.11_4_mxe_1	False	False	58667847-58667921	A2	58668430-58668566	C2_A2	58667921-58668632	False	True	True	7.796e-01	6.273e-01	-1.431e-01	9.636e-01	2.986e-02
ENSG00000198467.16_1	ENSG00000198467.16	TPM2	chr9	-	ENSG00000198467.16:s:35685145-35685339	ENSG00000198467.16_1_mxe_1	False	False	35685269-35685339	A1	35685064-35685139	C1_A1	35685139-35685269	False	False	True	3.696e-01	5.521e-01	1.290e-01	9.225e-01	4.340e-02
ENSG00000198467.16_1	ENSG00000198467.16	TPM2	chr9	-	ENSG00000198467.16:s:35685145-35685339	ENSG00000198467.16_1_mxe_1	False	False	35685269-35685339	A2	35684732-35684807	C1_A2	35684807-35685269	False	False	True	6.304e-01	4.479e-01	-1.290e-01	9.225e-01	4.340e-02
ENSG00000198467.16_1	ENSG00000198467.16	TPM2	chr9	-	ENSG00000198467.16:t:35684488-35684550	ENSG00000198467.16_1_mxe_1	False	False	35684488-35684550	A1	35685064-35685139	C2_A1	35684550-35684732	False	False	True	9.147e-01	9.101e-01	4.369e-04	7.191e-01	6.318e-01
ENSG00000198467.16_1	ENSG00000198467.16	TPM2	chr9	-	ENSG00000198467.16:t:35684488-35684550	ENSG00000198467.16_1_mxe_1	False	False	35684488-35684550	A2	35684732-35684807	C2_A2	35684550-35685064	False	False	True	8.526e-02	8.987e-02	-4.369e-04	7.191e-01	6.318e-01
ENSG00000175582.20_1	ENSG00000175582.20	RAB6A	chr11	-	ENSG00000175582.20:s:73720846-73720899	ENSG00000175582.20_1_mxe_1	False	False	73720846-73720899	A1	73718785-73718890	C1_A1	73718890-73720846	False	False	True	3.040e-01	3.638e-01	5.232e-02	8.737e-01	2.358e-01
ENSG00000175582.20_1	ENSG00000175582.20	RAB6A	chr11	-	ENSG00000175582.20:s:73720846-73720899	ENSG00000175582.20_1_mxe_1	False	False	73720846-73720899	A2	73718613-73718718	C1_A2	73718718-73720846	False	False	True	6.449e-01	5.773e-01	-5.244e-02	8.817e-01	2.387e-01
ENSG00000175582.20_1	ENSG00000175582.20	RAB6A	chr11	-	ENSG00000175582.20:t:73716251-73716362	ENSG00000175582.20_1_mxe_1	False	False	73716251-73716362	A1	73718785-73718890	C2_A1	73716362-73718613	False	False	True	4.264e-01	4.421e-01	6.941e-03	7.821e-01	4.384e-01
ENSG00000175582.20_1	ENSG00000175582.20	RAB6A	chr11	-	ENSG00000175582.20:t:73716251-73716362	ENSG00000175582.20_1_mxe_1	False	False	73716251-73716362	A2	73718613-73718718	C2_A2	73716362-73718785	False	False	True	5.686e-01	5.504e-01	-9.946e-03	7.907e-01	4.264e-01
ENSG00000154743.19_2	ENSG00000154743.19	TSEN2	chr3	+	ENSG00000154743.19:s:12503647-12503784	ENSG00000154743.19_2_mxe_1	False	False	12503647-12503784	A1	12505154-12505231	C1_A1	12503784-12505154	False	False	True	8.469e-01	8.946e-01	2.832e-02	7.942e-01	3.226e-01
ENSG00000154743.19_2	ENSG00000154743.19	TSEN2	chr3	+	ENSG00000154743.19:s:12503647-12503784	ENSG00000154743.19_2_mxe_1	False	False	12503647-12503784	A2	12516611-12516661	C1_A2	12503784-12516611	False	False	True	1.334e-01	9.520e-02	-2.611e-02	7.910e-01	3.422e-01
ENSG00000154743.19_2	ENSG00000154743.19	TSEN2	chr3	+	ENSG00000154743.19:t:12517889-12519197	ENSG00000154743.19_2_mxe_1	False	False	12519059-12519197	A1	12505154-12505231	C2_A1	12516661-12519059	False	False	True	9.108e-01	9.492e-01	1.515e-02	7.755e-01	4.218e-01
ENSG00000154743.19_2	ENSG00000154743.19	TSEN2	chr3	+	ENSG00000154743.19:t:12517889-12519197	ENSG00000154743.19_2_mxe_1	False	False	12519059-12519197	A2	12516611-12516661	C2_A2	12505231-12519059	False	False	True	7.306e-02	4.403e-02	-9.144e-03	7.461e-01	4.941e-01
ENSG00000123737.13_1	ENSG00000123737.13	EXOSC9	chr4	+	ENSG00000123737.13:s:121807540-121807868	ENSG00000123737.13_1_mxe_1	False	False	121807540-121807622	A1	121809834-121809916	C1_A1	121807622-121809834	False	False	True	7.882e-02	9.012e-02	3.671e-03	6.891e-01	7.179e-01
ENSG00000123737.13_1	ENSG00000123737.13	EXOSC9	chr4	+	ENSG00000123737.13:s:121807540-121807868	ENSG00000123737.13_1_mxe_1	False	False	121807540-121807622	A2	121809967-121810099	C1_A2	121807622-121809967	False	False	True	9.212e-01	9.099e-01	-3.671e-03	6.891e-01	7.179e-01
ENSG00000123737.13_1	ENSG00000123737.13	EXOSC9	chr4	+	ENSG00000123737.13:t:121811583-121811671	ENSG00000123737.13_1_mxe_1	False	False	121811583-121811671	A1	121809834-121809916	C2_A1	121810099-121811583	False	False	True	9.601e-01	9.456e-01	-1.165e-02	7.269e-01	6.798e-01
ENSG00000123737.13_1	ENSG00000123737.13	EXOSC9	chr4	+	ENSG00000123737.13:t:121811583-121811671	ENSG00000123737.13_1_mxe_1	False	False	121811583-121811671	A2	121809967-121810099	C2_A2	121809916-121811583	False	False	True	3.934e-02	5.354e-02	1.138e-02	7.241e-01	6.849e-01
ENSG00000024048.11_2	ENSG00000024048.11	UBR2	chr6	+	ENSG00000024048.11:s:42616002-42616090	ENSG00000024048.11_2_mxe_1	False	False	42616002-42616090	A1	42617240-42617338	C1_A1	42616090-42617240	False	False	True	2.632e-01	1.985e-01	-4.633e-02	8.336e-01	2.268e-01
ENSG00000024048.11_2	ENSG00000024048.11	UBR2	chr6	+	ENSG00000024048.11:s:42616002-42616090	ENSG00000024048.11_2_mxe_1	False	False	42616002-42616090	A2	42617409-42617507	C1_A2	42616090-42617409	False	False	True	7.368e-01	8.015e-01	4.633e-02	8.336e-01	2.268e-01
ENSG00000024048.11_2	ENSG00000024048.11	UBR2	chr6	+	ENSG00000024048.11:t:42632552-42632715	ENSG00000024048.11_2_mxe_1	False	False	42632552-42632715	A1	42617240-42617338	C2_A1	42617507-42632552	False	False	True	8.430e-01	9.178e-01	5.258e-02	8.624e-01	2.268e-01
ENSG00000024048.11_2	ENSG00000024048.11	UBR2	chr6	+	ENSG00000024048.11:t:42632552-42632715	ENSG00000024048.11_2_mxe_1	False	False	42632552-42632715	A2	42617409-42617507	C2_A2	42617338-42632552	False	False	True	1.570e-01	8.225e-02	-5.258e-02	8.624e-01	2.268e-01
ENSG00000010810.17_3	ENSG00000010810.17	FYN	chr6	-	ENSG00000010810.17:s:111702416-111702986	ENSG00000010810.17_3_mxe_1	False	False	111702885-111702986	A1	111700104-111700268	C1_A1	111700268-111702885	False	False	True	6.342e-01	6.275e-01	7.371e-04	7.680e-01	4.187e-01
ENSG00000010810.17_3	ENSG00000010810.17	FYN	chr6	-	ENSG00000010810.17:s:111702416-111702986	ENSG00000010810.17_3_mxe_1	False	False	111702885-111702986	A2	111699515-111699670	C1_A2	111699670-111702885	False	False	True	3.650e-01	3.618e-01	-6.084e-03	7.656e-01	4.164e-01
ENSG00000010810.17_3	ENSG00000010810.17	FYN	chr6	-	ENSG00000010810.17:t:111696277-111696815	ENSG00000010810.17_3_mxe_1	False	False	111696277-111696456	A1	111700104-111700268	C2_A1	111696456-111699515	False	False	True	3.486e-01	3.055e-01	-3.071e-02	8.065e-01	3.618e-01
ENSG00000010810.17_3	ENSG00000010810.17	FYN	chr6	-	ENSG00000010810.17:t:111696277-111696815	ENSG00000010810.17_3_mxe_1	False	False	111696277-111696456	A2	111699515-111699670	C2_A2	111696456-111700104	False	False	True	6.508e-01	6.860e-01	2.551e-02	7.909e-01	4.035e-01
ENSG00000072609.18_5	ENSG00000072609.18	CHFR	chr12	-	ENSG00000072609.18:s:132848641-132849960	ENSG00000072609.18_5_mxe_1	False	False	132848641-132848724	A1	132848182-132848257	C1_A1	132848257-132848641	False	False	True	1.504e-01	1.125e-01	-2.208e-02	7.838e-01	4.085e-01
ENSG00000072609.18_5	ENSG00000072609.18	CHFR	chr12	-	ENSG00000072609.18:s:132848641-132849960	ENSG00000072609.18_5_mxe_1	False	False	132848641-132848724	A2	132848085-132848155	C1_A2	132848155-132848641	False	False	True	8.127e-01	8.853e-01	5.545e-02	8.635e-01	1.988e-01
ENSG00000072609.18_5	ENSG00000072609.18	CHFR	chr12	-	ENSG00000072609.18:t:132847043-132847802	ENSG00000072609.18_5_mxe_1	False	False	132847043-132847130	A1	132848182-132848257	C2_A1	132847130-132848085	False	False	True	9.572e-01	9.414e-01	-1.434e-02	7.428e-01	5.059e-01
ENSG00000072609.18_5	ENSG00000072609.18	CHFR	chr12	-	ENSG00000072609.18:t:132847043-132847802	ENSG00000072609.18_5_mxe_1	False	False	132847043-132847130	A2	132848085-132848155	C2_A2	132847130-132848182	False	False	True	4.281e-02	5.863e-02	1.434e-02	7.428e-01	5.059e-01
ENSG00000068305.18_2	ENSG00000068305.18	MEF2A	chr15	+	ENSG00000068305.18:s:99645561-99645831	ENSG00000068305.18_2_mxe_1	False	False	99645561-99645764	A1	99671323-99671454	C1_A1	99645764-99671323	False	False	True	7.436e-01	6.453e-01	-8.280e-02	8.920e-01	1.015e-01
ENSG00000068305.18_2	ENSG00000068305.18	MEF2A	chr15	+	ENSG00000068305.18:s:99645561-99645831	ENSG00000068305.18_2_mxe_1	False	False	99645561-99645764	A2	99671520-99671657	C1_A2	99645764-99671520	False	False	True	2.564e-01	3.547e-01	8.280e-02	8.920e-01	1.015e-01
ENSG00000068305.18_2	ENSG00000068305.18	MEF2A	chr15	+	ENSG00000068305.18:t:99674393-99674612	ENSG00000068305.18_2_mxe_1	False	False	99674393-99674612	A1	99671323-99671454	C2_A1	99671657-99674393	False	False	True	3.206e-01	5.296e-01	1.915e-01	9.973e-01	4.191e-03
ENSG00000068305.18_2	ENSG00000068305.18	MEF2A	chr15	+	ENSG00000068305.18:t:99674393-99674612	ENSG00000068305.18_2_mxe_1	False	False	99674393-99674612	A2	99671520-99671657	C2_A2	99671454-99674393	False	False	True	6.303e-01	4.278e-01	-1.885e-01	9.961e-01	5.307e-03
ENSG00000259024.6_2	ENSG00000259024.6	TVP23C-CDRT4	chr17	-	ENSG00000259024.6:s:15540433-15540561	ENSG00000259024.6_2_mxe_1	False	False	15540433-15540561	A1	15503098-15503232	C1_A1	15503232-15540433	False	False	True	3.615e-02	1.000e-01	3.120e-02	7.935e-01	3.232e-01
ENSG00000259024.6_2	ENSG00000259024.6	TVP23C-CDRT4	chr17	-	ENSG00000259024.6:s:15540433-15540561	ENSG00000259024.6_2_mxe_1	False	True	15540433-15540561	A2	15440208-15440285	C1_A2	15440285-15540433	False	False	True	9.639e-01	9.000e-01	-3.120e-02	7.935e-01	3.232e-01
ENSG00000259024.6_2	ENSG00000259024.6	TVP23C-CDRT4	chr17	-	ENSG00000259024.6:t:15436021-15438200	ENSG00000259024.6_2_mxe_1	False	False	15436021-15438200	A1	15503098-15503232	C2_A1	15438200-15440208	False	False	True	9.290e-01	9.032e-01	-1.152e-02	7.774e-01	3.973e-01
ENSG00000259024.6_2	ENSG00000259024.6	TVP23C-CDRT4	chr17	-	ENSG00000259024.6:t:15436021-15438200	ENSG00000259024.6_2_mxe_1	False	False	15436021-15438200	A2	15440208-15440285	C2_A2	15438200-15503098	False	False	True	7.100e-02	9.675e-02	1.152e-02	7.774e-01	3.973e-01
ENSG00000151498.12_1	ENSG00000151498.12	ACAD8	chr11	+	ENSG00000151498.12:s:134256548-134256910	ENSG00000151498.12_1_mxe_1	False	False	134256548-134256648	A1	134257088-134257257	C1_A1	134256648-134257088	False	False	True	8.980e-01	8.136e-01	-5.434e-02	8.404e-01	1.842e-01
ENSG00000151498.12_1	ENSG00000151498.12	ACAD8	chr11	+	ENSG00000151498.12:s:134256548-134256910	ENSG00000151498.12_1_mxe_1	False	False	134256548-134256648	A2	134258515-134258624	C1_A2	134256648-134258515	False	False	True	1.020e-01	1.864e-01	5.434e-02	8.404e-01	1.842e-01
ENSG00000151498.12_1	ENSG00000151498.12	ACAD8	chr11	+	ENSG00000151498.12:t:134258892-134259084	ENSG00000151498.12_1_mxe_1	False	False	134259008-134259084	A1	134257088-134257257	C2_A1	134258624-134259008	False	False	True	9.137e-01	8.773e-01	-3.047e-02	8.082e-01	2.586e-01
ENSG00000151498.12_1	ENSG00000151498.12	ACAD8	chr11	+	ENSG00000151498.12:t:134258892-134259084	ENSG00000151498.12_1_mxe_1	False	False	134259008-134259084	A2	134258515-134258624	C2_A2	134257257-134259008	False	False	True	6.842e-02	1.083e-01	2.833e-02	8.075e-01	2.796e-01
ENSG00000081189.16_2	ENSG00000081189.16	MEF2C	chr5	-	ENSG00000081189.16:s:88804526-88804669	ENSG00000081189.16_2_mxe_1	False	False	88804598-88804669	A1	88761185-88761328	C1_A1	88761328-88804598	False	False	True	8.880e-01	8.488e-01	-1.743e-02	7.893e-01	4.044e-01
ENSG00000081189.16_2	ENSG00000081189.16	MEF2C	chr5	-	ENSG00000081189.16:s:88804526-88804669	ENSG00000081189.16_2_mxe_1	False	False	88804598-88804669	A2	88760988-88761125	C1_A2	88761125-88804598	False	False	True	1.080e-01	1.444e-01	1.431e-02	7.856e-01	4.322e-01
ENSG00000081189.16_2	ENSG00000081189.16	MEF2C	chr5	-	ENSG00000081189.16:t:88751857-88752043	ENSG00000081189.16_2_mxe_1	False	False	88751857-88752043	A1	88761185-88761328	C2_A1	88752043-88760988	False	False	True	1.746e-01	1.902e-01	2.162e-02	7.802e-01	3.652e-01
ENSG00000081189.16_2	ENSG00000081189.16	MEF2C	chr5	-	ENSG00000081189.16:t:88751857-88752043	ENSG00000081189.16_2_mxe_1	False	False	88751857-88752043	A2	88760988-88761125	C2_A2	88752043-88761185	False	False	True	8.232e-01	8.075e-01	-2.168e-02	7.805e-01	3.648e-01
ENSG00000105953.16_1	ENSG00000105953.16	OGDH	chr7	+	ENSG00000105953.16:s:44645327-44645518	ENSG00000105953.16_1_mxe_1	False	False	44645327-44645518	A1	44647444-44647534	C1_A1	44645518-44647444	False	False	True	1.798e-01	2.169e-01	1.965e-02	7.857e-01	3.868e-01
ENSG00000105953.16_1	ENSG00000105953.16	OGDH	chr7	+	ENSG00000105953.16:s:44645327-44645518	ENSG00000105953.16_1_mxe_1	False	False	44645327-44645518	A2	44647657-44647759	C1_A2	44645518-44647657	False	False	True	8.202e-01	7.831e-01	-1.965e-02	7.857e-01	3.868e-01
ENSG00000105953.16_1	ENSG00000105953.16	OGDH	chr7	+	ENSG00000105953.16:t:44666621-44666851	ENSG00000105953.16_1_mxe_1	False	False	44666736-44666851	A1	44647444-44647534	C2_A1	44647759-44666736	False	False	True	7.499e-01	6.727e-01	-4.778e-02	8.411e-01	2.155e-01
ENSG00000105953.16_1	ENSG00000105953.16	OGDH	chr7	+	ENSG00000105953.16:t:44666621-44666851	ENSG00000105953.16_1_mxe_1	False	False	44666736-44666851	A2	44647657-44647759	C2_A2	44647534-44666736	False	False	True	2.438e-01	3.112e-01	4.222e-02	8.307e-01	2.439e-01
ENSG00000109113.20_2	ENSG00000109113.20	RAB34	chr17	-	ENSG00000109113.20:s:28715439-28715518	ENSG00000109113.20_2_mxe_1	False	False	28715456-28715518	A1	28715219-28715276	C1_A1	28715276-28715456	False	False	True	8.916e-01	9.659e-01	6.763e-02	9.397e-01	1.768e-01
ENSG00000109113.20_2	ENSG00000109113.20	RAB34	chr17	-	ENSG00000109113.20:s:28715439-28715518	ENSG00000109113.20_2_mxe_1	False	False	28715456-28715518	A2	28715195-28715214	C1_A2	28715214-28715456	False	False	True	1.084e-01	3.409e-02	-6.763e-02	9.397e-01	1.768e-01
ENSG00000109113.20_2	ENSG00000109113.20	RAB34	chr17	-	ENSG00000109113.20:t:28714901-28715122	ENSG00000109113.20_2_mxe_1	False	False	28714901-28715122	A1	28715219-28715276	C2_A1	28715122-28715195	False	False	True	8.311e-01	8.757e-01	3.081e-02	8.013e-01	4.040e-01
ENSG00000109113.20_2	ENSG00000109113.20	RAB34	chr17	-	ENSG00000109113.20:t:28714901-28715122	ENSG00000109113.20_2_mxe_1	False	False	28714901-28715122	A2	28715195-28715214	C2_A2	28715122-28715219	False	False	True	1.689e-01	1.243e-01	-3.081e-02	8.013e-01	4.040e-01
ENSG00000196935.10_1	ENSG00000196935.10	SRGAP1	chr12	+	ENSG00000196935.10:s:64086999-64087026	ENSG00000196935.10_1_mxe_1	False	False	64086999-64087026	A1	64091276-64091378	C1_A1	64087026-64091276	False	False	True	9.089e-01	9.487e-01	2.826e-02	7.933e-01	3.971e-01
ENSG00000196935.10_1	ENSG00000196935.10	SRGAP1	chr12	+	ENSG00000196935.10:s:64086999-64087026	ENSG00000196935.10_1_mxe_1	False	False	64086999-64087026	A2	64091893-64091926	C1_A2	64087026-64091893	False	False	True	9.113e-02	5.130e-02	-2.826e-02	7.933e-01	3.971e-01
ENSG00000196935.10_1	ENSG00000196935.10	SRGAP1	chr12	+	ENSG00000196935.10:t:64094932-64094992	ENSG00000196935.10_1_mxe_1	False	False	64094932-64094992	A1	64091276-64091378	C2_A1	64091926-64094932	False	False	True	1.238e-01	3.193e-02	-5.809e-02	8.726e-01	1.920e-01
ENSG00000196935.10_1	ENSG00000196935.10	SRGAP1	chr12	+	ENSG00000196935.10:t:64094932-64094992	ENSG00000196935.10_1_mxe_1	False	False	64094932-64094992	A2	64091893-64091926	C2_A2	64091378-64094932	False	False	True	8.762e-01	9.681e-01	5.809e-02	8.726e-01	1.920e-01
ENSG00000132589.16_1	ENSG00000132589.16	FLOT2	chr17	-	ENSG00000132589.16:s:28888945-28889026	ENSG00000132589.16_1_mxe_1	False	False	28888945-28889026	A1	28885857-28885947	C1_A1	28885947-28888945	False	False	True	5.052e-02	6.475e-02	9.913e-03	7.200e-01	6.750e-01
ENSG00000132589.16_1	ENSG00000132589.16	FLOT2	chr17	-	ENSG00000132589.16:s:28888945-28889026	ENSG00000132589.16_1_mxe_1	False	False	28888945-28889026	A2	28884225-28884315	C1_A2	28884315-28888945	False	False	True	8.878e-01	8.708e-01	-1.305e-02	7.199e-01	5.705e-01
ENSG00000132589.16_1	ENSG00000132589.16	FLOT2	chr17	-	ENSG00000132589.16:t:28882740-28883231	ENSG00000132589.16_1_mxe_1	False	False	28883108-28883231	A1	28885857-28885947	C2_A1	28883231-28884225	False	False	True	9.062e-01	9.399e-01	1.768e-02	7.290e-01	5.840e-01
ENSG00000132589.16_1	ENSG00000132589.16	FLOT2	chr17	-	ENSG00000132589.16:t:28882740-28883231	ENSG00000132589.16_1_mxe_1	False	False	28883108-28883231	A2	28884225-28884315	C2_A2	28883231-28885857	False	False	True	5.530e-02	3.390e-02	-1.987e-02	7.680e-01	6.276e-01
ENSG00000103978.16_3	ENSG00000103978.16	TMEM87A	chr15	-	ENSG00000103978.16:s:42232879-42233306	ENSG00000103978.16_3_mxe_1	False	False	42233213-42233306	A1	42231844-42231915	C1_A1	42231915-42233213	False	False	True	1.056e-01	5.854e-02	-3.172e-02	8.037e-01	3.486e-01
ENSG00000103978.16_3	ENSG00000103978.16	TMEM87A	chr15	-	ENSG00000103978.16:s:42232879-42233306	ENSG00000103978.16_3_mxe_1	False	False	42233213-42233306	A2	42231192-42231260	C1_A2	42231260-42233213	False	False	True	8.944e-01	9.415e-01	3.172e-02	8.037e-01	3.486e-01
ENSG00000103978.16_3	ENSG00000103978.16	TMEM87A	chr15	-	ENSG00000103978.16:t:42228712-42228820	ENSG00000103978.16_3_mxe_1	False	False	42228712-42228820	A1	42231844-42231915	C2_A1	42228820-42231192	False	False	True	8.739e-01	9.183e-01	3.657e-02	8.157e-01	3.080e-01
ENSG00000103978.16_3	ENSG00000103978.16	TMEM87A	chr15	-	ENSG00000103978.16:t:42228712-42228820	ENSG00000103978.16_3_mxe_1	False	False	42228712-42228820	A2	42231192-42231260	C2_A2	42228820-42231844	False	False	True	1.261e-01	8.168e-02	-3.657e-02	8.157e-01	3.080e-01
ENSG00000188243.14_1	ENSG00000188243.14	COMMD6	chr13	-	ENSG00000188243.14:s:75537664-75537675	ENSG00000188243.14_1_mxe_1	False	False	75537664-75537675	A1	75530311-75530405	C1_A1	75530405-75537664	False	False	True	2.771e-02	7.641e-02	4.154e-02	8.938e-01	4.196e-01
ENSG00000188243.14_1	ENSG00000188243.14	COMMD6	chr13	-	ENSG00000188243.14:s:75537664-75537675	ENSG00000188243.14_1_mxe_1	False	False	75537664-75537675	A2	75530114-75530266	C1_A2	75530266-75537664	False	False	True	9.369e-01	8.904e-01	-2.821e-02	7.937e-01	4.489e-01
ENSG00000188243.14_1	ENSG00000188243.14	COMMD6	chr13	-	ENSG00000188243.14:t:75525214-75526639	ENSG00000188243.14_1_mxe_1	False	False	75525214-75526639	A1	75530311-75530405	C2_A1	75526639-75530114	False	False	True	8.727e-01	8.894e-01	1.066e-02	7.173e-01	5.964e-01
ENSG00000188243.14_1	ENSG00000188243.14	COMMD6	chr13	-	ENSG00000188243.14:t:75525214-75526639	ENSG00000188243.14_1_mxe_1	False	False	75525214-75526639	A2	75530114-75530266	C2_A2	75526639-75530311	False	False	True	1.217e-01	1.098e-01	-8.084e-03	7.178e-01	6.180e-01
ENSG00000178927.18_1	ENSG00000178927.18	CYBC1	chr17	-	ENSG00000178927.18:s:82448854-82449320	ENSG00000178927.18_1_mxe_1	False	False	82449170-82449320	A1	82447580-82447621	C1_A1	82447621-82449170	False	False	True	8.881e-01	8.021e-01	-4.094e-02	8.286e-01	2.173e-01
ENSG00000178927.18_1	ENSG00000178927.18	CYBC1	chr17	-	ENSG00000178927.18:s:82448854-82449320	ENSG00000178927.18_1_mxe_1	False	False	82449170-82449320	A2	82446623-82446696	C1_A2	82446696-82449170	False	False	True	7.716e-02	1.462e-01	4.793e-02	8.279e-01	2.040e-01
ENSG00000178927.18_1	ENSG00000178927.18	CYBC1	chr17	-	ENSG00000178927.18:t:82445251-82445960	ENSG00000178927.18_1_mxe_1	False	False	82445251-82445960	A1	82447580-82447621	C2_A1	82445960-82446623	False	False	True	8.959e-01	8.939e-01	-2.608e-03	7.459e-01	5.272e-01
ENSG00000178927.18_1	ENSG00000178927.18	CYBC1	chr17	-	ENSG00000178927.18:t:82445251-82445960	ENSG00000178927.18_1_mxe_1	False	False	82445251-82445960	A2	82446623-82446696	C2_A2	82445960-82447580	False	False	True	6.498e-02	9.237e-02	1.710e-02	7.532e-01	4.859e-01
ENSG00000122884.13_1	ENSG00000122884.13	P4HA1	chr10	-	ENSG00000122884.13:s:73046925-73047101	ENSG00000122884.13_1_mxe_1	False	False	73046925-73047101	A1	73044981-73045051	C1_A1	73045051-73046925	False	True	True	2.728e-01	4.334e-01	1.468e-01	9.904e-01	1.806e-02
ENSG00000122884.13_1	ENSG00000122884.13	P4HA1	chr10	-	ENSG00000122884.13:s:73046925-73047101	ENSG00000122884.13_1_mxe_1	False	False	73046925-73047101	A2	73043887-73043957	C1_A2	73043957-73046925	False	True	True	7.272e-01	5.666e-01	-1.468e-01	9.904e-01	1.806e-02
ENSG00000122884.13_1	ENSG00000122884.13	P4HA1	chr10	-	ENSG00000122884.13:t:73030267-73030370	ENSG00000122884.13_1_mxe_1	False	False	73030267-73030370	A1	73044981-73045051	C2_A1	73030370-73043887	False	True	True	6.497e-01	4.901e-01	-1.192e-01	9.374e-01	4.989e-02
ENSG00000122884.13_1	ENSG00000122884.13	P4HA1	chr10	-	ENSG00000122884.13:t:73030267-73030370	ENSG00000122884.13_1_mxe_1	False	False	73030267-73030370	A2	73043887-73043957	C2_A2	73030370-73044981	False	True	True	3.503e-01	5.099e-01	1.192e-01	9.374e-01	4.989e-02
ENSG00000067225.20_2	ENSG00000067225.20	PKM	chr15	-	ENSG00000067225.20:s:72206259-72206880	ENSG00000067225.20_2_mxe_1	False	False	72206728-72206880	A1	72203022-72203188	C1_A1	72203188-72206728	False	False	True	1.208e-01	4.911e-02	-6.989e-02	9.773e-01	1.863e-01
ENSG00000067225.20_2	ENSG00000067225.20	PKM	chr15	-	ENSG00000067225.20:s:72206259-72206880	ENSG00000067225.20_2_mxe_1	False	False	72206728-72206880	A2	72202454-72202620	C1_A2	72202620-72206728	False	False	True	8.574e-01	9.243e-01	6.140e-02	9.865e-01	2.922e-01
ENSG00000067225.20_2	ENSG00000067225.20	PKM	chr15	-	ENSG00000067225.20:t:72200474-72200655	ENSG00000067225.20_2_mxe_1	False	False	72200474-72200655	A1	72203022-72203188	C2_A1	72200655-72202454	False	False	True	8.842e-01	9.413e-01	4.901e-02	9.678e-01	4.483e-01
ENSG00000067225.20_2	ENSG00000067225.20	PKM	chr15	-	ENSG00000067225.20:t:72200474-72200655	ENSG00000067225.20_2_mxe_1	False	False	72200474-72200655	A2	72202454-72202620	C2_A2	72200655-72203022	False	False	True	9.427e-02	3.347e-02	-6.036e-02	9.957e-01	3.210e-01
ENSG00000162836.12_1	ENSG00000162836.12	ACP6	chr1	-	ENSG00000162836.12:s:147654194-147654326	ENSG00000162836.12_1_mxe_1	False	False	147654194-147654326	A1	147652592-147652647	C1_A1	147652647-147654194	False	False	True	1.049e-01	4.398e-02	-5.224e-02	8.713e-01	2.411e-01
ENSG00000162836.12_1	ENSG00000162836.12	ACP6	chr1	-	ENSG00000162836.12:s:147654194-147654326	ENSG00000162836.12_1_mxe_1	False	False	147654194-147654326	A2	147652449-147652549	C1_A2	147652549-147654194	False	False	True	8.951e-01	9.560e-01	5.224e-02	8.713e-01	2.411e-01
ENSG00000162836.12_1	ENSG00000162836.12	ACP6	chr1	-	ENSG00000162836.12:t:147649817-147650682	ENSG00000162836.12_1_mxe_1	False	False	147650143-147650238	A1	147652592-147652647	C2_A1	147650238-147652449	False	False	True	9.315e-01	9.490e-01	8.784e-03	7.452e-01	5.865e-01
ENSG00000162836.12_1	ENSG00000162836.12	ACP6	chr1	-	ENSG00000162836.12:t:147649817-147650682	ENSG00000162836.12_1_mxe_1	False	False	147650143-147650238	A2	147652449-147652549	C2_A2	147650238-147652592	False	False	True	6.851e-02	5.097e-02	-8.784e-03	7.452e-01	5.865e-01
