## Supplementary table 6 for "SFSWAP is a negative regulator of OGT intron detention and global pre-mRNA splicing": orphan_junction.tsv

module_id	gene_id	gene_name	seqid	strand	lsv_id	event_id	complex	denovo	exon1_coord	Exon2 coordinate	junction_coord	event_non_changing	event_changing	junction_changing	NT_median_psi	SW_median_psi	SW-NT_median_dpsi	SW-NT_probability_changing	SW-NT_probability_non_changing
