## Supplementary table 6 for "SFSWAP is a negative regulator of OGT intron detention and global pre-mRNA splicing": tandem_cassette.tsv

module_id	gene_id	gene_name	seqid	strand	lsv_id	event_id	complex	denovo	reference_exon_coord	spliced_with	spliced_with_coord	exons_skipped_coords	num_skipped_exons	junction_name	junction_coord	event_size	event_non_changing	event_changing	junction_changing	NT_median_psi	SW_median_psi	SW-NT_median_dpsi	SW-NT_probability_changing	SW-NT_probability_non_changing
ENSG00000153956.16_4	ENSG00000153956.16	CACNA2D1	chr7	-	ENSG00000153956.16:s:81970675-81971089	ENSG00000153956.16_4_TCE_1	False	False	81970675-81970737	C2	81967596-81967663	81969881-81969984;81968887-81968973	2	C1_C2	81967663-81970675	191	False	False	True	6.744e-03	3.359e-02	4.055e-03	6.403e-01	8.731e-01
ENSG00000153956.16_4	ENSG00000153956.16	CACNA2D1	chr7	-	ENSG00000153956.16:s:81970675-81971089	ENSG00000153956.16_4_TCE_1	False	False	81970675-81970737	A1	81968887-81968973	81969881-81969984;81968887-81968973	2	C1_A	81969984-81970675	191	False	False	True	9.933e-01	9.664e-01	-4.055e-03	6.403e-01	8.731e-01
ENSG00000153956.16_4	ENSG00000153956.16	CACNA2D1	chr7	-	ENSG00000153956.16:t:81967596-81967663	ENSG00000153956.16_4_TCE_1	False	False	81967596-81967663	C1	81970675-81970737	81969881-81969984;81968887-81968973	2	C2_C1	81967663-81970675	191	False	False	True	1.855e-02	6.810e-02	2.473e-02	7.595e-01	4.211e-01
ENSG00000153956.16_4	ENSG00000153956.16	CACNA2D1	chr7	-	ENSG00000153956.16:t:81967596-81967663	ENSG00000153956.16_4_TCE_1	False	False	81967596-81967663	A_Last	81969881-81969984	81969881-81969984;81968887-81968973	2	C2_A_Last	81967663-81968887	191	False	False	True	9.815e-01	9.319e-01	-2.473e-02	7.595e-01	4.211e-01
ENSG00000089123.16_2	ENSG00000089123.16	TASP1	chr20	-	ENSG00000089123.16:s:13580897-13580981	ENSG00000089123.16_2_TCE_1	False	False	13580897-13580981	C2	13534022-13534141	13569507-13569586;13559008-13559114	2	C1_C2	13534141-13580897	187	False	False	True	4.963e-02	6.767e-02	1.426e-02	7.559e-01	4.451e-01
ENSG00000089123.16_2	ENSG00000089123.16	TASP1	chr20	-	ENSG00000089123.16:s:13580897-13580981	ENSG00000089123.16_2_TCE_1	False	False	13580897-13580981	A1	13559008-13559114	13569507-13569586;13559008-13559114	2	C1_A	13569586-13580897	187	False	False	True	9.504e-01	9.323e-01	-1.426e-02	7.559e-01	4.451e-01
ENSG00000089123.16_2	ENSG00000089123.16	TASP1	chr20	-	ENSG00000089123.16:t:13534022-13534141	ENSG00000089123.16_2_TCE_1	False	False	13534022-13534141	C1	13580897-13580981	13569507-13569586;13559008-13559114	2	C2_C1	13534141-13580897	187	False	False	True	4.015e-02	6.041e-02	1.161e-02	7.372e-01	5.301e-01
ENSG00000089123.16_2	ENSG00000089123.16	TASP1	chr20	-	ENSG00000089123.16:t:13534022-13534141	ENSG00000089123.16_2_TCE_1	False	False	13534022-13534141	A_Last	13569507-13569586	13569507-13569586;13559008-13559114	2	C2_A_Last	13534141-13559008	187	False	False	True	9.598e-01	9.396e-01	-1.161e-02	7.372e-01	5.301e-01
ENSG00000171045.16_1	ENSG00000171045.16	TSNARE1	chr8	-	ENSG00000171045.16:s:142354637-142354763	ENSG00000171045.16_1_TCE_1	False	False	142354637-142354763	C2	142331754-142331831	142345743-142345892;142343966-142344472	2	C1_C2	142331831-142354637	657	False	False	True	1.278e-01	1.236e-01	1.936e-03	7.829e-01	3.596e-01
ENSG00000171045.16_1	ENSG00000171045.16	TSNARE1	chr8	-	ENSG00000171045.16:s:142354637-142354763	ENSG00000171045.16_1_TCE_1	False	False	142354637-142354763	A1	142343966-142344472	142345743-142345892;142343966-142344472	2	C1_A	142345892-142354637	657	False	False	True	8.722e-01	8.764e-01	-1.936e-03	7.829e-01	3.596e-01
ENSG00000171045.16_1	ENSG00000171045.16	TSNARE1	chr8	-	ENSG00000171045.16:t:142331754-142331831	ENSG00000171045.16_1_TCE_1	False	False	142331754-142331831	C1	142354637-142354763	142345743-142345892;142343966-142344472	2	C2_C1	142331831-142354637	657	False	False	True	1.141e-01	7.935e-02	-1.600e-02	7.729e-01	3.844e-01
ENSG00000171045.16_1	ENSG00000171045.16	TSNARE1	chr8	-	ENSG00000171045.16:t:142331754-142331831	ENSG00000171045.16_1_TCE_1	False	False	142331754-142331831	A_Last	142345743-142345892	142345743-142345892;142343966-142344472	2	C2_A_Last	142331831-142343966	657	False	False	True	8.859e-01	9.207e-01	1.600e-02	7.729e-01	3.844e-01
ENSG00000105948.13_2	ENSG00000105948.13	TTC26	chr7	+	ENSG00000105948.13:s:139142256-139142305	ENSG00000105948.13_2_TCE_1	False	False	139142256-139142305	C2	139160948-139161022	139147145-139147290;139148206-139148377	2	C1_C2	139142305-139160948	318	False	False	True	8.296e-02	3.504e-02	-3.152e-02	8.265e-01	4.141e-01
ENSG00000105948.13_2	ENSG00000105948.13	TTC26	chr7	+	ENSG00000105948.13:s:139142256-139142305	ENSG00000105948.13_2_TCE_1	False	False	139142256-139142305	A1	139147145-139147290	139147145-139147290;139148206-139148377	2	C1_A	139142305-139147145	318	False	False	True	8.587e-01	9.486e-01	6.801e-02	9.004e-01	1.567e-01
ENSG00000105948.13_2	ENSG00000105948.13	TTC26	chr7	+	ENSG00000105948.13:t:139160948-139161343	ENSG00000105948.13_2_TCE_1	False	False	139160948-139161022	C1	139142256-139142305	139147145-139147290;139148206-139148377	2	C2_C1	139142305-139160948	318	False	False	True	1.141e-01	5.241e-02	-3.766e-02	8.320e-01	2.974e-01
ENSG00000105948.13_2	ENSG00000105948.13	TTC26	chr7	+	ENSG00000105948.13:t:139160948-139161343	ENSG00000105948.13_2_TCE_1	False	False	139160948-139161022	A_Last	139148206-139148377	139147145-139147290;139148206-139148377	2	C2_A_Last	139148377-139160948	318	False	False	True	8.859e-01	9.476e-01	3.766e-02	8.320e-01	2.974e-01
ENSG00000064655.19_1	ENSG00000064655.19	EYA2	chr20	+	ENSG00000064655.19:s:47016181-47016297	ENSG00000064655.19_1_TCE_1	False	False	47016181-47016297	C2	47089239-47089381	47072185-47072252;47074158-47074335	2	C1_C2	47016297-47089239	246	False	False	True	2.610e-01	2.432e-01	-5.138e-03	7.993e-01	2.926e-01
ENSG00000064655.19_1	ENSG00000064655.19	EYA2	chr20	+	ENSG00000064655.19:s:47016181-47016297	ENSG00000064655.19_1_TCE_1	False	False	47016181-47016297	A1	47072185-47072252	47072185-47072252;47074158-47074335	2	C1_A	47016297-47072185	246	False	False	True	7.390e-01	7.568e-01	5.138e-03	7.993e-01	2.926e-01
ENSG00000064655.19_1	ENSG00000064655.19	EYA2	chr20	+	ENSG00000064655.19:t:47089239-47089381	ENSG00000064655.19_1_TCE_1	False	False	47089239-47089381	C1	47016181-47016297	47072185-47072252;47074158-47074335	2	C2_C1	47016297-47089239	246	False	False	True	2.781e-01	2.343e-01	-2.707e-02	8.083e-01	2.681e-01
ENSG00000064655.19_1	ENSG00000064655.19	EYA2	chr20	+	ENSG00000064655.19:t:47089239-47089381	ENSG00000064655.19_1_TCE_1	False	False	47089239-47089381	A_Last	47074158-47074335	47072185-47072252;47074158-47074335	2	C2_A_Last	47074335-47089239	246	False	False	True	7.219e-01	7.657e-01	2.707e-02	8.083e-01	2.681e-01
ENSG00000106351.13_1	ENSG00000106351.13	AGFG2	chr7	+	ENSG00000106351.13:s:100550396-100550511	ENSG00000106351.13_1_TCE_1	False	False	100550396-100550511	C2	100555610-100555735	100553347-100553500;100554093-100554258	2	C1_C2	100550511-100555610	320	False	False	True	6.188e-02	3.899e-02	-1.164e-02	7.335e-01	5.591e-01
ENSG00000106351.13_1	ENSG00000106351.13	AGFG2	chr7	+	ENSG00000106351.13:s:100550396-100550511	ENSG00000106351.13_1_TCE_1	False	False	100550396-100550511	A1	100553347-100553500	100553347-100553500;100554093-100554258	2	C1_A	100550511-100553347	320	False	False	True	9.381e-01	9.610e-01	1.164e-02	7.335e-01	5.591e-01
ENSG00000106351.13_1	ENSG00000106351.13	AGFG2	chr7	+	ENSG00000106351.13:t:100555610-100556370	ENSG00000106351.13_1_TCE_1	False	False	100555610-100555735	C1	100550396-100550511	100553347-100553500;100554093-100554258	2	C2_C1	100550511-100555610	320	False	False	True	6.088e-02	4.011e-02	-7.735e-03	7.314e-01	5.602e-01
ENSG00000106351.13_1	ENSG00000106351.13	AGFG2	chr7	+	ENSG00000106351.13:t:100555610-100556370	ENSG00000106351.13_1_TCE_1	False	False	100555610-100555735	A_Last	100554093-100554258	100553347-100553500;100554093-100554258	2	C2_A_Last	100554258-100555610	320	False	False	True	9.391e-01	9.599e-01	7.735e-03	7.314e-01	5.602e-01
ENSG00000127603.32_3	ENSG00000127603.32	MACF1	chr1	+	ENSG00000127603.32:s:39327218-39327353	ENSG00000127603.32_3_TCE_1	False	False	39327218-39327353	C2	39349478-39349627	39331203-39336653;39337182-39337331;39340502-39340717;39340804-39340953;39346977-39347210	5	C1_C2	39327353-39349478	6201	False	False	True	8.821e-01	8.270e-01	-3.548e-02	8.039e-01	3.074e-01
ENSG00000127603.32_3	ENSG00000127603.32	MACF1	chr1	+	ENSG00000127603.32:s:39327218-39327353	ENSG00000127603.32_3_TCE_1	False	False	39327218-39327353	A1	39331203-39336653	39331203-39336653;39337182-39337331;39340502-39340717;39340804-39340953;39346977-39347210	5	C1_A	39327353-39331203	6201	False	False	True	1.166e-01	1.606e-01	2.995e-02	7.884e-01	3.455e-01
ENSG00000127603.32_3	ENSG00000127603.32	MACF1	chr1	+	ENSG00000127603.32:t:39348845-39349627	ENSG00000127603.32_3_TCE_1	False	False	39349478-39349627	C1	39327218-39327353	39331203-39336653;39337182-39337331;39340502-39340717;39340804-39340953;39346977-39347210	5	C2_C1	39327353-39349478	6201	False	False	True	9.174e-01	8.408e-01	-6.489e-02	8.978e-01	1.783e-01
ENSG00000127603.32_3	ENSG00000127603.32	MACF1	chr1	+	ENSG00000127603.32:t:39348845-39349627	ENSG00000127603.32_3_TCE_1	False	False	39349478-39349627	A_Last	39346977-39347210	39331203-39336653;39337182-39337331;39340502-39340717;39340804-39340953;39346977-39347210	5	C2_A_Last	39347210-39349478	6201	False	False	True	8.262e-02	1.592e-01	6.489e-02	8.978e-01	1.783e-01
ENSG00000138641.18_2	ENSG00000138641.18	HERC3	chr4	+	ENSG00000138641.18:s:88658268-88658491	ENSG00000138641.18_2_TCE_1	False	False	88658415-88658491	C2	88667377-88667488	88662431-88662555;88664153-88664212	2	C1_C2	88658491-88667377	185	False	False	True	7.243e-03	6.503e-02	3.330e-02	7.526e-01	3.188e-01
ENSG00000138641.18_2	ENSG00000138641.18	HERC3	chr4	+	ENSG00000138641.18:s:88658268-88658491	ENSG00000138641.18_2_TCE_1	False	False	88658415-88658491	A1	88662431-88662555	88662431-88662555;88664153-88664212	2	C1_A	88658491-88662431	185	False	False	True	9.928e-01	9.350e-01	-3.330e-02	7.526e-01	3.188e-01
ENSG00000138641.18_2	ENSG00000138641.18	HERC3	chr4	+	ENSG00000138641.18:t:88667377-88667488	ENSG00000138641.18_2_TCE_1	False	False	88667377-88667488	C1	88658415-88658491	88662431-88662555;88664153-88664212	2	C2_C1	88658491-88667377	185	False	False	True	7.943e-03	7.968e-02	3.862e-02	7.680e-01	2.744e-01
ENSG00000138641.18_2	ENSG00000138641.18	HERC3	chr4	+	ENSG00000138641.18:t:88667377-88667488	ENSG00000138641.18_2_TCE_1	False	False	88667377-88667488	A_Last	88664153-88664212	88662431-88662555;88664153-88664212	2	C2_A_Last	88664212-88667377	185	False	False	True	9.921e-01	9.203e-01	-3.862e-02	7.680e-01	2.744e-01
ENSG00000116984.15_2	ENSG00000116984.15	MTR	chr1	+	ENSG00000116984.15:s:236816449-236816543	ENSG00000116984.15_2_TCE_1	False	False	236816449-236816543	C2	236826829-236826896	236824119-236824219;236825338-236825399	2	C1_C2	236816543-236826829	163	False	False	True	1.069e-01	6.505e-02	-2.308e-02	7.753e-01	4.681e-01
ENSG00000116984.15_2	ENSG00000116984.15	MTR	chr1	+	ENSG00000116984.15:s:236816449-236816543	ENSG00000116984.15_2_TCE_1	False	False	236816449-236816543	A1	236824119-236824219	236824119-236824219;236825338-236825399	2	C1_A	236816543-236824119	163	False	False	True	8.931e-01	9.349e-01	2.308e-02	7.753e-01	4.681e-01
ENSG00000116984.15_2	ENSG00000116984.15	MTR	chr1	+	ENSG00000116984.15:t:236826829-236826896	ENSG00000116984.15_2_TCE_1	False	False	236826829-236826896	C1	236816449-236816543	236824119-236824219;236825338-236825399	2	C2_C1	236816543-236826829	163	False	False	True	9.146e-02	4.379e-02	-3.580e-02	8.296e-01	3.741e-01
ENSG00000116984.15_2	ENSG00000116984.15	MTR	chr1	+	ENSG00000116984.15:t:236826829-236826896	ENSG00000116984.15_2_TCE_1	False	False	236826829-236826896	A_Last	236825338-236825399	236824119-236824219;236825338-236825399	2	C2_A_Last	236825399-236826829	163	False	False	True	9.085e-01	9.562e-01	3.580e-02	8.296e-01	3.741e-01
ENSG00000116984.15_4	ENSG00000116984.15	MTR	chr1	+	ENSG00000116984.15:s:236863454-236863554	ENSG00000116984.15_4_TCE_1	False	False	236863454-236863554	C2	236880755-236880836	236873773-236873840;236874726-236874846	2	C1_C2	236863554-236880755	189	False	False	True	1.020e-01	9.005e-02	-7.859e-03	7.352e-01	5.273e-01
ENSG00000116984.15_4	ENSG00000116984.15	MTR	chr1	+	ENSG00000116984.15:s:236863454-236863554	ENSG00000116984.15_4_TCE_1	False	False	236863454-236863554	A1	236873773-236873840	236873773-236873840;236874726-236874846	2	C1_A	236863554-236873773	189	False	False	True	8.980e-01	9.099e-01	7.859e-03	7.352e-01	5.273e-01
ENSG00000116984.15_4	ENSG00000116984.15	MTR	chr1	+	ENSG00000116984.15:t:236880755-236880836	ENSG00000116984.15_4_TCE_1	False	False	236880755-236880836	C1	236863454-236863554	236873773-236873840;236874726-236874846	2	C2_C1	236863554-236880755	189	False	False	True	1.028e-01	8.976e-02	-5.093e-03	7.263e-01	5.662e-01
ENSG00000116984.15_4	ENSG00000116984.15	MTR	chr1	+	ENSG00000116984.15:t:236880755-236880836	ENSG00000116984.15_4_TCE_1	False	False	236880755-236880836	A_Last	236874726-236874846	236873773-236873840;236874726-236874846	2	C2_A_Last	236874846-236880755	189	False	False	True	8.927e-01	8.969e-01	2.515e-03	7.303e-01	5.744e-01
ENSG00000153574.9_1	ENSG00000153574.9	RPIA	chr2	+	ENSG00000153574.9:s:88691673-88691983	ENSG00000153574.9_1_TCE_1	False	True	88691673-88691983	C2	88729278-88729337	88698484-88698544;88700009-88700064	2	C1_C2	88691983-88729278	117	False	False	True	5.232e-02	3.021e-02	-1.800e-02	7.567e-01	6.436e-01
ENSG00000153574.9_1	ENSG00000153574.9	RPIA	chr2	+	ENSG00000153574.9:s:88691673-88691983	ENSG00000153574.9_1_TCE_1	False	False	88691673-88691983	A1	88698484-88698544	88698484-88698544;88700009-88700064	2	C1_A	88691983-88698484	117	False	False	True	9.477e-01	9.698e-01	1.800e-02	7.567e-01	6.436e-01
ENSG00000153574.9_1	ENSG00000153574.9	RPIA	chr2	+	ENSG00000153574.9:t:88729278-88729337	ENSG00000153574.9_1_TCE_1	False	True	88729278-88729337	C1	88691673-88691983	88698484-88698544;88700009-88700064	2	C2_C1	88691983-88729278	117	False	False	True	6.764e-02	3.366e-02	-2.783e-02	8.299e-01	5.510e-01
ENSG00000153574.9_1	ENSG00000153574.9	RPIA	chr2	+	ENSG00000153574.9:t:88729278-88729337	ENSG00000153574.9_1_TCE_1	False	False	88729278-88729337	A_Last	88700009-88700064	88698484-88698544;88700009-88700064	2	C2_A_Last	88700064-88729278	117	False	False	True	9.324e-01	9.663e-01	2.783e-02	8.299e-01	5.510e-01
ENSG00000134882.16_2	ENSG00000134882.16	UBAC2	chr13	+	ENSG00000134882.16:s:99238427-99238554	ENSG00000134882.16_2_TCE_1	False	False	99238427-99238554	C2	99314097-99314220	99243832-99243951;99244515-99244624	2	C1_C2	99238554-99314097	230	False	False	True	5.254e-02	5.644e-02	2.725e-03	7.004e-01	7.224e-01
ENSG00000134882.16_2	ENSG00000134882.16	UBAC2	chr13	+	ENSG00000134882.16:s:99238427-99238554	ENSG00000134882.16_2_TCE_1	False	False	99238427-99238554	A1	99243832-99243951	99243832-99243951;99244515-99244624	2	C1_A	99238554-99243832	230	False	False	True	9.389e-01	9.223e-01	-8.452e-03	7.064e-01	6.770e-01
ENSG00000134882.16_2	ENSG00000134882.16	UBAC2	chr13	+	ENSG00000134882.16:t:99314097-99314220	ENSG00000134882.16_2_TCE_1	False	False	99314097-99314220	C1	99238427-99238554	99243832-99243951;99244515-99244624	2	C2_C1	99238554-99314097	230	False	False	True	4.064e-02	5.668e-02	1.073e-02	7.329e-01	6.474e-01
ENSG00000134882.16_2	ENSG00000134882.16	UBAC2	chr13	+	ENSG00000134882.16:t:99314097-99314220	ENSG00000134882.16_2_TCE_1	False	False	99314097-99314220	A_Last	99244515-99244624	99243832-99243951;99244515-99244624	2	C2_A_Last	99244624-99314097	230	False	False	True	9.416e-01	9.299e-01	-6.805e-03	6.946e-01	7.006e-01
ENSG00000186638.17_1	ENSG00000186638.17	KIF24	chr9	-	ENSG00000186638.17:s:34306252-34306441	ENSG00000186638.17_1_TCE_1	False	False	34306252-34306441	C2	34271809-34271930	34290174-34297114;34297017-34286704;34286617-34290389	3	C1_C2	34271930-34306252	21028	False	True	True	3.306e-01	4.349e-02	-2.459e-01	9.865e-01	3.958e-03
ENSG00000186638.17_1	ENSG00000186638.17	KIF24	chr9	-	ENSG00000186638.17:s:34306252-34306441	ENSG00000186638.17_1_TCE_1	False	False	34306252-34306441	A1	34286617-34286704	34290174-34297114;34297017-34286704;34286617-34290389	3	C1_A	34297114-34306252	21028	False	True	True	6.694e-01	9.565e-01	2.459e-01	9.865e-01	3.958e-03
ENSG00000186638.17_1	ENSG00000186638.17	KIF24	chr9	-	ENSG00000186638.17:t:34271809-34271930	ENSG00000186638.17_1_TCE_1	False	False	34271809-34271930	C1	34306252-34306441	34290174-34297114;34297017-34286704;34286617-34290389	3	C2_C1	34271930-34306252	21028	False	True	True	1.861e-01	2.420e-02	-1.383e-01	9.835e-01	2.260e-02
ENSG00000186638.17_1	ENSG00000186638.17	KIF24	chr9	-	ENSG00000186638.17:t:34271809-34271930	ENSG00000186638.17_1_TCE_1	False	False	34271809-34271930	A_Last	34297017-34297114	34290174-34297114;34297017-34286704;34286617-34290389	3	C2_A_Last	34271930-34286617	21028	False	True	True	8.139e-01	9.758e-01	1.383e-01	9.835e-01	2.260e-02
ENSG00000288637.1_1	ENSG00000288637.1	ENSG00000288637	chr4	+	ENSG00000288637.1:s:153275893-153276130	ENSG00000288637.1_1_TCE_1	False	False	153275893-153276130	C2	153295313-153296036	153292982-153293133;153294305-153294485	2	C1_C2	153276130-153295313	333	False	False	True	5.215e-02	2.777e-02	-1.084e-02	7.179e-01	6.320e-01
ENSG00000288637.1_1	ENSG00000288637.1	ENSG00000288637	chr4	+	ENSG00000288637.1:s:153275893-153276130	ENSG00000288637.1_1_TCE_1	False	False	153275893-153276130	A1	153292982-153293133	153292982-153293133;153294305-153294485	2	C1_A	153276130-153292982	333	False	False	True	9.479e-01	9.722e-01	1.084e-02	7.179e-01	6.320e-01
ENSG00000288637.1_1	ENSG00000288637.1	ENSG00000288637	chr4	+	ENSG00000288637.1:t:153295313-153296036	ENSG00000288637.1_1_TCE_1	False	False	153295313-153296036	C1	153275893-153276130	153292982-153293133;153294305-153294485	2	C2_C1	153276130-153295313	333	False	False	True	6.008e-02	2.617e-02	-1.412e-02	7.314e-01	5.841e-01
ENSG00000288637.1_1	ENSG00000288637.1	ENSG00000288637	chr4	+	ENSG00000288637.1:t:153295313-153296036	ENSG00000288637.1_1_TCE_1	False	False	153295313-153296036	A_Last	153294305-153294485	153292982-153293133;153294305-153294485	2	C2_A_Last	153294485-153295313	333	False	False	True	9.399e-01	9.738e-01	1.412e-02	7.314e-01	5.841e-01
ENSG00000121210.16_2	ENSG00000121210.16	TMEM131L	chr4	+	ENSG00000121210.16:s:153588890-153589007	ENSG00000121210.16_2_TCE_1	False	False	153588890-153589007	C2	153593799-153593871	153591053-153591194;153592475-153592584	2	C1_C2	153589007-153593799	252	False	False	True	1.216e-01	1.118e-01	-6.468e-04	7.875e-01	3.321e-01
ENSG00000121210.16_2	ENSG00000121210.16	TMEM131L	chr4	+	ENSG00000121210.16:s:153588890-153589007	ENSG00000121210.16_2_TCE_1	False	False	153588890-153589007	A1	153591053-153591194	153591053-153591194;153592475-153592584	2	C1_A	153589007-153591053	252	False	False	True	8.784e-01	8.882e-01	6.468e-04	7.875e-01	3.321e-01
ENSG00000121210.16_2	ENSG00000121210.16	TMEM131L	chr4	+	ENSG00000121210.16:t:153593799-153593871	ENSG00000121210.16_2_TCE_1	False	False	153593799-153593871	C1	153588890-153589007	153591053-153591194;153592475-153592584	2	C2_C1	153589007-153593799	252	False	False	True	6.730e-02	6.410e-02	3.937e-04	7.373e-01	5.661e-01
ENSG00000121210.16_2	ENSG00000121210.16	TMEM131L	chr4	+	ENSG00000121210.16:t:153593799-153593871	ENSG00000121210.16_2_TCE_1	False	False	153593799-153593871	A_Last	153592475-153592584	153591053-153591194;153592475-153592584	2	C2_A_Last	153592584-153593799	252	False	False	True	9.327e-01	9.359e-01	-3.936e-04	7.373e-01	5.661e-01
ENSG00000130202.10_2	ENSG00000130202.10	NECTIN2	chr19	+	ENSG00000130202.10:s:44882211-44882364	ENSG00000130202.10_2_TCE_1	False	False	44882211-44882364	C2	44888110-44889223	44885937-44886000;44886133-44886219	2	C1_C2	44882364-44888110	151	False	False	True	5.403e-02	3.130e-02	-1.446e-02	7.462e-01	6.302e-01
ENSG00000130202.10_2	ENSG00000130202.10	NECTIN2	chr19	+	ENSG00000130202.10:s:44882211-44882364	ENSG00000130202.10_2_TCE_1	False	False	44882211-44882364	A1	44885937-44886000	44885937-44886000;44886133-44886219	2	C1_A	44882364-44885937	151	False	False	True	9.460e-01	9.687e-01	1.446e-02	7.462e-01	6.302e-01
ENSG00000130202.10_2	ENSG00000130202.10	NECTIN2	chr19	+	ENSG00000130202.10:t:44888110-44889223	ENSG00000130202.10_2_TCE_1	False	False	44888110-44889223	C1	44882211-44882364	44885937-44886000;44886133-44886219	2	C2_C1	44882364-44888110	151	False	False	True	3.178e-02	1.904e-02	-1.025e-03	6.216e-01	9.493e-01
ENSG00000130202.10_2	ENSG00000130202.10	NECTIN2	chr19	+	ENSG00000130202.10:t:44888110-44889223	ENSG00000130202.10_2_TCE_1	False	False	44888110-44889223	A_Last	44886133-44886219	44885937-44886000;44886133-44886219	2	C2_A_Last	44886219-44888110	151	False	False	True	9.682e-01	9.810e-01	1.025e-03	6.216e-01	9.493e-01
ENSG00000073417.15_2	ENSG00000073417.15	PDE8A	chr15	+	ENSG00000073417.15:s:85067014-85067204	ENSG00000073417.15_2_TCE_1	False	False	85067014-85067204	C2	85083556-85083644	85075862-85075918;85076733-85076787	2	C1_C2	85067204-85083556	112	False	False	True	4.158e-02	7.029e-02	1.591e-02	7.645e-01	4.950e-01
ENSG00000073417.15_2	ENSG00000073417.15	PDE8A	chr15	+	ENSG00000073417.15:s:85067014-85067204	ENSG00000073417.15_2_TCE_1	False	False	85067014-85067204	A1	85075862-85075918	85075862-85075918;85076733-85076787	2	C1_A	85067204-85075862	112	False	False	True	9.584e-01	9.297e-01	-1.591e-02	7.645e-01	4.950e-01
ENSG00000073417.15_2	ENSG00000073417.15	PDE8A	chr15	+	ENSG00000073417.15:t:85083556-85083644	ENSG00000073417.15_2_TCE_1	False	False	85083556-85083644	C1	85067014-85067204	85075862-85075918;85076733-85076787	2	C2_C1	85067204-85083556	112	False	False	True	4.121e-02	5.199e-02	5.152e-03	7.289e-01	6.303e-01
ENSG00000073417.15_2	ENSG00000073417.15	PDE8A	chr15	+	ENSG00000073417.15:t:85083556-85083644	ENSG00000073417.15_2_TCE_1	False	False	85083556-85083644	A_Last	85076733-85076787	85075862-85075918;85076733-85076787	2	C2_A_Last	85076787-85083556	112	False	False	True	9.588e-01	9.480e-01	-5.152e-03	7.289e-01	6.303e-01
ENSG00000115380.20_2	ENSG00000115380.20	EFEMP1	chr2	-	ENSG00000115380.20:s:55881612-55881734	ENSG00000115380.20_2_TCE_1	False	False	55881612-55881734	C2	55874946-55875065	55877746-55877865;55876623-55876742	2	C1_C2	55875065-55881612	240	False	False	True	1.348e-01	7.626e-02	-3.995e-02	8.455e-01	3.357e-01
ENSG00000115380.20_2	ENSG00000115380.20	EFEMP1	chr2	-	ENSG00000115380.20:s:55881612-55881734	ENSG00000115380.20_2_TCE_1	False	False	55881612-55881734	A1	55876623-55876742	55877746-55877865;55876623-55876742	2	C1_A	55877865-55881612	240	False	False	True	8.652e-01	9.237e-01	3.995e-02	8.455e-01	3.357e-01
ENSG00000115380.20_2	ENSG00000115380.20	EFEMP1	chr2	-	ENSG00000115380.20:t:55874946-55875065	ENSG00000115380.20_2_TCE_1	False	False	55874946-55875065	C1	55881612-55881734	55877746-55877865;55876623-55876742	2	C2_C1	55875065-55881612	240	False	False	True	1.719e-01	9.659e-02	-5.941e-02	8.777e-01	1.935e-01
ENSG00000115380.20_2	ENSG00000115380.20	EFEMP1	chr2	-	ENSG00000115380.20:t:55874946-55875065	ENSG00000115380.20_2_TCE_1	False	False	55874946-55875065	A_Last	55877746-55877865	55877746-55877865;55876623-55876742	2	C2_A_Last	55875065-55876623	240	False	False	True	8.281e-01	9.034e-01	5.941e-02	8.777e-01	1.935e-01
ENSG00000154639.19_1	ENSG00000154639.19	CXADR	chr21	+	ENSG00000154639.19:s:17558976-17559131	ENSG00000154639.19_1_TCE_1	False	False	17558976-17559131	C2	17565428-17565611	17560702-17560824;17561338-17561476	2	C1_C2	17559131-17565428	262	False	False	True	1.347e-01	1.858e-01	2.456e-02	7.979e-01	3.139e-01
ENSG00000154639.19_1	ENSG00000154639.19	CXADR	chr21	+	ENSG00000154639.19:s:17558976-17559131	ENSG00000154639.19_1_TCE_1	False	False	17558976-17559131	A1	17560702-17560824	17560702-17560824;17561338-17561476	2	C1_A	17559131-17560702	262	False	False	True	8.653e-01	8.142e-01	-2.456e-02	7.979e-01	3.139e-01
ENSG00000154639.19_1	ENSG00000154639.19	CXADR	chr21	+	ENSG00000154639.19:t:17565428-17570100	ENSG00000154639.19_1_TCE_1	False	False	17565428-17565611	C1	17558976-17559131	17560702-17560824;17561338-17561476	2	C2_C1	17559131-17565428	262	False	False	True	7.289e-02	7.301e-02	-1.501e-03	7.117e-01	6.727e-01
ENSG00000154639.19_1	ENSG00000154639.19	CXADR	chr21	+	ENSG00000154639.19:t:17565428-17570100	ENSG00000154639.19_1_TCE_1	False	False	17565428-17565611	A_Last	17561338-17561476	17560702-17560824;17561338-17561476	2	C2_A_Last	17561476-17565428	262	False	False	True	9.243e-01	9.238e-01	1.343e-03	7.105e-01	6.725e-01
ENSG00000135018.14_1	ENSG00000135018.14	UBQLN1	chr9	-	ENSG00000135018.14:s:83707500-83707958	ENSG00000135018.14_1_TCE_1	False	False	83707500-83707958	C2	83678441-83678599	83682951-83686155;83686004-83680037;83679775-83683066	3	C1_C2	83678599-83707500	12465	False	False	True	6.353e-02	4.301e-02	-2.048e-02	7.758e-01	6.200e-01
ENSG00000135018.14_1	ENSG00000135018.14	UBQLN1	chr9	-	ENSG00000135018.14:s:83707500-83707958	ENSG00000135018.14_1_TCE_1	False	False	83707500-83707958	A1	83679775-83680037	83682951-83686155;83686004-83680037;83679775-83683066	3	C1_A	83686155-83707500	12465	False	False	True	9.365e-01	9.570e-01	2.048e-02	7.758e-01	6.200e-01
ENSG00000135018.14_1	ENSG00000135018.14	UBQLN1	chr9	-	ENSG00000135018.14:t:83678441-83678599	ENSG00000135018.14_1_TCE_1	False	False	83678441-83678599	C1	83707500-83707958	83682951-83686155;83686004-83680037;83679775-83683066	3	C2_C1	83678599-83707500	12465	False	False	True	3.949e-02	2.756e-02	-1.824e-03	6.257e-01	9.332e-01
ENSG00000135018.14_1	ENSG00000135018.14	UBQLN1	chr9	-	ENSG00000135018.14:t:83678441-83678599	ENSG00000135018.14_1_TCE_1	False	False	83678441-83678599	A_Last	83686004-83686155	83682951-83686155;83686004-83680037;83679775-83683066	3	C2_A_Last	83678599-83679775	12465	False	False	True	9.605e-01	9.724e-01	1.824e-03	6.257e-01	9.332e-01
ENSG00000230453.10_1	ENSG00000230453.10	ANKRD18B	chr9	+	ENSG00000230453.10:s:33536878-33536945	ENSG00000230453.10_1_TCE_1	False	False	33536878-33536945	C2	33541147-33541227	33539449-33539502;33540078-33540212	2	C1_C2	33536945-33541147	189	False	False	True	5.829e-02	4.038e-02	-1.180e-02	7.560e-01	6.155e-01
ENSG00000230453.10_1	ENSG00000230453.10	ANKRD18B	chr9	+	ENSG00000230453.10:s:33536878-33536945	ENSG00000230453.10_1_TCE_1	False	False	33536878-33536945	A1	33539449-33539502	33539449-33539502;33540078-33540212	2	C1_A	33536945-33539449	189	False	False	True	9.417e-01	9.596e-01	1.180e-02	7.560e-01	6.155e-01
ENSG00000230453.10_1	ENSG00000230453.10	ANKRD18B	chr9	+	ENSG00000230453.10:t:33541147-33541227	ENSG00000230453.10_1_TCE_1	False	False	33541147-33541227	C1	33536878-33536945	33539449-33539502;33540078-33540212	2	C2_C1	33536945-33541147	189	False	False	True	6.336e-02	4.611e-02	-1.065e-02	7.491e-01	5.974e-01
ENSG00000230453.10_1	ENSG00000230453.10	ANKRD18B	chr9	+	ENSG00000230453.10:t:33541147-33541227	ENSG00000230453.10_1_TCE_1	False	False	33541147-33541227	A_Last	33540078-33540212	33539449-33539502;33540078-33540212	2	C2_A_Last	33540212-33541147	189	False	False	True	9.366e-01	9.539e-01	1.065e-02	7.491e-01	5.974e-01
ENSG00000120029.13_4	ENSG00000120029.13	ARMH3	chr10	-	ENSG00000120029.13:s:101975212-101975300	ENSG00000120029.13_4_TCE_1	False	True	101975212-101975300	C2	101939863-101939938	101957650-101957732;101956597-101956723	2	C1_C2	101939938-101975212	210	False	False	True	1.320e-01	1.417e-01	7.315e-03	7.798e-01	3.697e-01
ENSG00000120029.13_4	ENSG00000120029.13	ARMH3	chr10	-	ENSG00000120029.13:s:101975212-101975300	ENSG00000120029.13_4_TCE_1	False	False	101975212-101975300	A1	101956597-101956723	101957650-101957732;101956597-101956723	2	C1_A	101957732-101975212	210	False	False	True	8.680e-01	8.583e-01	-7.315e-03	7.798e-01	3.697e-01
ENSG00000120029.13_4	ENSG00000120029.13	ARMH3	chr10	-	ENSG00000120029.13:t:101939863-101939938	ENSG00000120029.13_4_TCE_1	False	True	101939863-101939938	C1	101975212-101975300	101957650-101957732;101956597-101956723	2	C2_C1	101939938-101975212	210	False	False	True	2.421e-01	1.848e-01	-2.048e-02	8.237e-01	2.175e-01
ENSG00000120029.13_4	ENSG00000120029.13	ARMH3	chr10	-	ENSG00000120029.13:t:101939863-101939938	ENSG00000120029.13_4_TCE_1	False	False	101939863-101939938	A_Last	101957650-101957732	101957650-101957732;101956597-101956723	2	C2_A_Last	101939938-101956597	210	False	False	True	7.579e-01	8.152e-01	2.048e-02	8.237e-01	2.175e-01
ENSG00000094975.14_3	ENSG00000094975.14	SUCO	chr1	+	ENSG00000094975.14:s:172579202-172579267	ENSG00000094975.14_3_TCE_1	False	False	172579202-172579267	C2	172588760-172589926	172585018-172585086;172585858-172585948	2	C1_C2	172579267-172588760	160	False	False	True	5.686e-02	1.318e-01	5.522e-02	8.650e-01	2.077e-01
ENSG00000094975.14_3	ENSG00000094975.14	SUCO	chr1	+	ENSG00000094975.14:s:172579202-172579267	ENSG00000094975.14_3_TCE_1	False	False	172579202-172579267	A1	172585018-172585086	172585018-172585086;172585858-172585948	2	C1_A	172579267-172585018	160	False	False	True	9.324e-01	8.392e-01	-7.430e-02	9.014e-01	1.380e-01
ENSG00000094975.14_3	ENSG00000094975.14	SUCO	chr1	+	ENSG00000094975.14:t:172588760-172589926	ENSG00000094975.14_3_TCE_1	False	False	172588760-172589926	C1	172579202-172579267	172585018-172585086;172585858-172585948	2	C2_C1	172579267-172588760	160	False	False	True	4.748e-02	8.750e-02	2.972e-02	8.119e-01	4.276e-01
ENSG00000094975.14_3	ENSG00000094975.14	SUCO	chr1	+	ENSG00000094975.14:t:172588760-172589926	ENSG00000094975.14_3_TCE_1	False	False	172588760-172589926	A_Last	172585858-172585948	172585018-172585086;172585858-172585948	2	C2_A_Last	172585948-172588760	160	False	False	True	9.525e-01	9.125e-01	-2.972e-02	8.119e-01	4.276e-01
ENSG00000240230.6_1	ENSG00000240230.6	COX19	chr7	-	ENSG00000240230.6:s:904126-904272	ENSG00000240230.6_1_TCE_1	False	True	904126-904272	C2	899419-899490	900533-900616;900102-900164	2	C1_C2	899490-904126	147	False	True	True	1.439e-01	4.648e-03	-1.153e-01	9.993e-01	3.607e-02
ENSG00000240230.6_1	ENSG00000240230.6	COX19	chr7	-	ENSG00000240230.6:s:904126-904272	ENSG00000240230.6_1_TCE_1	False	False	904126-904272	A1	900102-900164	900533-900616;900102-900164	2	C1_A	900616-904126	147	False	True	True	8.561e-01	9.954e-01	1.153e-01	9.993e-01	3.607e-02
ENSG00000240230.6_1	ENSG00000240230.6	COX19	chr7	-	ENSG00000240230.6:t:899419-899490	ENSG00000240230.6_1_TCE_1	False	True	899419-899490	C1	904126-904272	900533-900616;900102-900164	2	C2_C1	899490-904126	147	False	True	True	2.293e-01	6.174e-03	-1.995e-01	1.000e+00	2.162e-04
ENSG00000240230.6_1	ENSG00000240230.6	COX19	chr7	-	ENSG00000240230.6:t:899419-899490	ENSG00000240230.6_1_TCE_1	False	False	899419-899490	A_Last	900533-900616	900533-900616;900102-900164	2	C2_A_Last	899490-900102	147	False	True	True	7.707e-01	9.938e-01	1.995e-01	1.000e+00	2.162e-04
ENSG00000106344.8_2	ENSG00000106344.8	RBM28	chr7	-	ENSG00000106344.8:s:128321266-128321425	ENSG00000106344.8_2_TCE_1	False	False	128321266-128321424	C2	128314764-128315020	128317957-128318106;128317659-128317733	2	C1_C2	128315020-128321266	225	False	False	True	6.235e-02	1.960e-02	-3.180e-02	8.490e-01	5.405e-01
ENSG00000106344.8_2	ENSG00000106344.8	RBM28	chr7	-	ENSG00000106344.8:s:128321266-128321425	ENSG00000106344.8_2_TCE_1	False	False	128321266-128321424	A1	128317659-128317733	128317957-128318106;128317659-128317733	2	C1_A	128318106-128321266	225	False	False	True	9.377e-01	9.804e-01	3.180e-02	8.490e-01	5.405e-01
ENSG00000106344.8_2	ENSG00000106344.8	RBM28	chr7	-	ENSG00000106344.8:t:128314764-128315020	ENSG00000106344.8_2_TCE_1	False	False	128314764-128315020	C1	128321266-128321424	128317957-128318106;128317659-128317733	2	C2_C1	128315020-128321266	225	False	False	True	5.857e-02	1.654e-02	-2.833e-02	8.231e-01	5.631e-01
ENSG00000106344.8_2	ENSG00000106344.8	RBM28	chr7	-	ENSG00000106344.8:t:128314764-128315020	ENSG00000106344.8_2_TCE_1	False	False	128314764-128315020	A_Last	128317957-128318106	128317957-128318106;128317659-128317733	2	C2_A_Last	128315020-128317659	225	False	False	True	9.414e-01	9.835e-01	2.833e-02	8.231e-01	5.631e-01
ENSG00000089057.15_2	ENSG00000089057.15	SLC23A2	chr20	-	ENSG00000089057.15:s:4899555-4899712	ENSG00000089057.15_2_TCE_1	False	False	4899555-4899712	C2	4874576-4874696	4884753-4885909;4885821-4883823;4883642-4884823	3	C1_C2	4874696-4899555	4338	False	False	True	1.291e-01	8.792e-02	-3.936e-02	8.355e-01	2.579e-01
ENSG00000089057.15_2	ENSG00000089057.15	SLC23A2	chr20	-	ENSG00000089057.15:s:4899555-4899712	ENSG00000089057.15_2_TCE_1	False	False	4899555-4899712	A1	4883642-4883823	4884753-4885909;4885821-4883823;4883642-4884823	3	C1_A	4885909-4899555	4338	False	False	True	8.709e-01	9.121e-01	3.936e-02	8.355e-01	2.579e-01
ENSG00000089057.15_2	ENSG00000089057.15	SLC23A2	chr20	-	ENSG00000089057.15:t:4874576-4874696	ENSG00000089057.15_2_TCE_1	False	False	4874576-4874696	C1	4899555-4899712	4884753-4885909;4885821-4883823;4883642-4884823	3	C2_C1	4874696-4899555	4338	False	False	True	1.342e-01	8.572e-02	-2.781e-02	8.189e-01	3.195e-01
ENSG00000089057.15_2	ENSG00000089057.15	SLC23A2	chr20	-	ENSG00000089057.15:t:4874576-4874696	ENSG00000089057.15_2_TCE_1	False	False	4874576-4874696	A_Last	4885821-4885909	4884753-4885909;4885821-4883823;4883642-4884823	3	C2_A_Last	4874696-4883642	4338	False	False	True	8.658e-01	9.143e-01	2.781e-02	8.189e-01	3.195e-01
ENSG00000141646.15_1	ENSG00000141646.15	SMAD4	chr18	+	ENSG00000141646.15:s:51052326-51054993	ENSG00000141646.15_1_TCE_1	False	False	51054781-51054993	C2	51059866-51059916	51058125-51058244;51058340-51058456	2	C1_C2	51054993-51059866	237	False	False	True	5.335e-02	2.797e-02	-1.433e-02	7.289e-01	6.584e-01
ENSG00000141646.15_1	ENSG00000141646.15	SMAD4	chr18	+	ENSG00000141646.15:s:51052326-51054993	ENSG00000141646.15_1_TCE_1	False	False	51054781-51054993	A1	51058125-51058244	51058125-51058244;51058340-51058456	2	C1_A	51054993-51058125	237	False	False	True	9.453e-01	9.700e-01	1.450e-02	7.318e-01	6.528e-01
ENSG00000141646.15_1	ENSG00000141646.15	SMAD4	chr18	+	ENSG00000141646.15:t:51058511-51060076	ENSG00000141646.15_1_TCE_1	False	False	51059866-51059916	C1	51054781-51054993	51058125-51058244;51058340-51058456	2	C2_C1	51054993-51059866	237	False	False	True	4.411e-02	2.182e-02	-8.891e-03	6.870e-01	7.488e-01
ENSG00000141646.15_1	ENSG00000141646.15	SMAD4	chr18	+	ENSG00000141646.15:t:51058511-51060076	ENSG00000141646.15_1_TCE_1	False	False	51059866-51059916	A_Last	51058340-51058456	51058125-51058244;51058340-51058456	2	C2_A_Last	51058456-51059866	237	False	False	True	9.559e-01	9.782e-01	8.891e-03	6.870e-01	7.488e-01
ENSG00000154305.18_3	ENSG00000154305.18	MIA3	chr1	+	ENSG00000154305.18:s:222650793-222650903	ENSG00000154305.18_3_TCE_1	False	False	222650793-222650903	C2	222653008-222653130	222651977-222652048;222652228-222652332	2	C1_C2	222650903-222653008	177	False	False	True	5.692e-02	3.233e-02	-1.361e-02	7.392e-01	6.467e-01
ENSG00000154305.18_3	ENSG00000154305.18	MIA3	chr1	+	ENSG00000154305.18:s:222650793-222650903	ENSG00000154305.18_3_TCE_1	False	False	222650793-222650903	A1	222651977-222652048	222651977-222652048;222652228-222652332	2	C1_A	222650903-222651977	177	False	False	True	9.431e-01	9.677e-01	1.361e-02	7.392e-01	6.467e-01
ENSG00000154305.18_3	ENSG00000154305.18	MIA3	chr1	+	ENSG00000154305.18:t:222653008-222653130	ENSG00000154305.18_3_TCE_1	False	False	222653008-222653130	C1	222650793-222650903	222651977-222652048;222652228-222652332	2	C2_C1	222650903-222653008	177	False	False	True	6.070e-02	3.799e-02	-1.130e-02	7.249e-01	6.696e-01
ENSG00000154305.18_3	ENSG00000154305.18	MIA3	chr1	+	ENSG00000154305.18:t:222653008-222653130	ENSG00000154305.18_3_TCE_1	False	False	222653008-222653130	A_Last	222652228-222652332	222651977-222652048;222652228-222652332	2	C2_A_Last	222652332-222653008	177	False	False	True	9.393e-01	9.620e-01	1.130e-02	7.249e-01	6.696e-01
ENSG00000109536.12_1	ENSG00000109536.12	FRG1	chr4	+	ENSG00000109536.12:s:189952162-189952287	ENSG00000109536.12_1_TCE_1	False	False	189952162-189952287	C2	189957398-189957502	189953068-189953125;189955037-189955151	2	C1_C2	189952287-189957398	173	False	False	True	1.092e-01	1.382e-01	1.547e-02	7.424e-01	5.469e-01
ENSG00000109536.12_1	ENSG00000109536.12	FRG1	chr4	+	ENSG00000109536.12:s:189952162-189952287	ENSG00000109536.12_1_TCE_1	False	False	189952162-189952287	A1	189953068-189953125	189953068-189953125;189955037-189955151	2	C1_A	189952287-189953068	173	False	False	True	8.908e-01	8.618e-01	-1.547e-02	7.424e-01	5.469e-01
ENSG00000109536.12_1	ENSG00000109536.12	FRG1	chr4	+	ENSG00000109536.12:t:189957398-189957502	ENSG00000109536.12_1_TCE_1	False	False	189957398-189957502	C1	189952162-189952287	189953068-189953125;189955037-189955151	2	C2_C1	189952287-189957398	173	False	False	True	3.503e-01	3.710e-01	1.976e-02	7.996e-01	2.744e-01
ENSG00000109536.12_1	ENSG00000109536.12	FRG1	chr4	+	ENSG00000109536.12:t:189957398-189957502	ENSG00000109536.12_1_TCE_1	False	False	189957398-189957502	A_Last	189955037-189955151	189953068-189953125;189955037-189955151	2	C2_A_Last	189955151-189957398	173	False	False	True	6.497e-01	6.290e-01	-1.976e-02	7.996e-01	2.744e-01
